# Fifty shades of white fish: DNA barcoding reveals widespread misidentification in sushi restaurants from Southern Brazil

**DOI:** 10.1101/2025.05.02.651977

**Authors:** Fernanda Almerón-Souza, Leonardo Tresoldi Gonçalves, Nelson Jurandi Rosa Fagundes

## Abstract

The ambiguous commercial naming of fish can mislead consumers and obscure species identity. “White fish” is a widely used yet unregulated commercial name in sushi restaurants across Brazil, creating opportunities for species misidentification. This study used DNA barcoding to assess the accuracy of species labeling for “white fish” sushi in Porto Alegre, Southern Brazil, a major urban center with a high density of sushi restaurants. A total of 53 “white fish” sushi samples were collected from 50 restaurants. Molecular identification successfully assigned 41 samples to nine distinct fish species, while seven samples were identified at the genus level. In eight cases (20.5%), the species name provided by restaurant staff did not match the molecular identification, meaning that one in five restaurants supplied incorrect information. We found that lower sushi prices were significantly associated with a higher likelihood of misidentification (*P*=0.035, OR = 0.53, 95% CI: [0.17, 1.03]). Among the eight cases of species substitution, three included the substitution of “*linguado*” (flounder; *Paralichthys* spp. or *Syacium* spp.) for “*panga*” (striped catfish; *Pangasianodon hypophthalmus)*, and another three revealed the substitution of “*prego*” (escolar; *Lepidocybium flavobrunneum* or *Ruvettus pretiosus*) for “*meca*” (swordfish; *Xiphias gladius*). The remaining two cases revealed the swapping between “*tilápia*” (tilapia; *Oreochromis* spp.) and “*prego*” (escolar). These findings highlight the need for stricter seafood labeling regulations and enforcement to improve consumer transparency and sustainability.

**Highlights:**

- “White fish” corresponded to at least ten different fish species;
- One in five restaurants provided incorrect information regarding the fish species identification;
- High-value species were replaced with less economically valuable ones;
- Lower sushi prices were associated with a higher likelihood of misidentification;
- Brazilian legislation should regulate the commercial use of the term “white fish”.
