## Supplementary material for "Fifty shades of white fish: DNA barcoding reveals widespread misidentification in sushi restaurants from Southern Brazil": Table S

### Sheet: Table S1. BOLD
Barcode ID - BOLD - db_public.bin-tax-derep~mi_0.94~mo_100~maxh_25~order_3-fb6319994bf8414a9b154d81ddaa4587
Query ID	Tax Rank	Phylum	Class	Order	Family	Subfamily	Genus	Species	Confidence	Supporting Recs
1	SPECIES	Chordata	Actinopterygii	Scombriformes	Gempylidae		Lepidocybium	Lepidocybium flavobrunneum	100	5
2	SPECIES	Chordata	Actinopterygii	Siluriformes	Pangasiidae		Pangasianodon	Pangasianodon hypophthalmus	95.65	22
3										0
5	SPECIES	Chordata	Actinopterygii	Carangiformes	Xiphiidae		Xiphias	Xiphias gladius	100	25
6	SPECIES	Chordata	Actinopterygii	Pleuronectiformes	Paralichthyidae		Paralichthys	Paralichthys patagonicus	100	5
7	SPECIES	Chordata	Actinopterygii	Scombriformes	Gempylidae		Lepidocybium	Lepidocybium flavobrunneum	100	5
9	SPECIES	Chordata	Actinopterygii	Pleuronectiformes	Paralichthyidae		Paralichthys	Paralichthys orbignyanus	91.71	11
11	SPECIES	Chordata	Actinopterygii	Carangiformes	Xiphiidae		Xiphias	Xiphias gladius	100	25
12	SPECIES	Chordata	Actinopterygii	Carangiformes	Xiphiidae		Xiphias	Xiphias gladius	100	25
14	GENUS	Chordata	Actinopterygii	Cichliformes	Cichlidae	Pseudocrenilabrinae	Oreochromis		100	24
16	SPECIES	Chordata	Actinopterygii	Scombriformes	Gempylidae		Lepidocybium	Lepidocybium flavobrunneum	100	5
17	GENUS	Chordata	Actinopterygii	Cichliformes	Cichlidae	Pseudocrenilabrinae	Oreochromis		100	22
18	GENUS	Chordata	Actinopterygii	Cichliformes	Cichlidae	Pseudocrenilabrinae	Oreochromis		100	24
19	SPECIES	Chordata	Actinopterygii	Scombriformes	Gempylidae		Lepidocybium	Lepidocybium flavobrunneum	100	5
20	SPECIES	Chordata	Actinopterygii	Carangiformes	Xiphiidae		Xiphias	Xiphias gladius	100	25
21	GENUS	Chordata	Actinopterygii	Cichliformes	Cichlidae	Pseudocrenilabrinae	Oreochromis		100	24
22	SPECIES	Chordata	Actinopterygii	Scombriformes	Gempylidae		Lepidocybium	Lepidocybium flavobrunneum	100	5
23	SPECIES	Chordata	Actinopterygii	Carangiformes	Xiphiidae		Xiphias	Xiphias gladius	100	25
24	GENUS	Chordata	Actinopterygii	Cichliformes	Cichlidae	Pseudocrenilabrinae	Oreochromis		100	25
25	GENUS	Chordata	Actinopterygii	Cichliformes	Cichlidae	Pseudocrenilabrinae	Oreochromis		100	24
26	SPECIES	Chordata	Actinopterygii	Carangiformes	Xiphiidae		Xiphias	Xiphias gladius	100	25
27										0
29	SPECIES	Chordata	Actinopterygii	Carangiformes	Xiphiidae		Xiphias	Xiphias gladius	100	24
30	SPECIES	Chordata	Actinopterygii	Carangiformes	Xiphiidae		Xiphias	Xiphias gladius	100	25
31	SPECIES	Chordata	Actinopterygii	Siluriformes	Pangasiidae		Pangasianodon	Pangasianodon hypophthalmus	95.65	22
33	SPECIES	Chordata	Actinopterygii	Carangiformes	Coryphaenidae		Coryphaena	Coryphaena hippurus	100	22
35	SPECIES	Chordata	Actinopterygii	Pleuronectiformes	Paralichthyidae		Paralichthys	Paralichthys orbignyanus	91.67	11
36	SPECIES	Chordata	Actinopterygii	Trachiniformes	Pinguipedidae		Pseudopercis	Pseudopercis semifasciata	100	11
39	SPECIES	Chordata	Actinopterygii	Carangiformes	Xiphiidae		Xiphias	Xiphias gladius	100	25
40	GENUS	Chordata	Actinopterygii	Cichliformes	Cichlidae	Pseudocrenilabrinae	Oreochromis		100	24
42	SPECIES	Chordata	Actinopterygii	Siluriformes	Pangasiidae		Pangasianodon	Pangasianodon hypophthalmus	95.65	22
43	SPECIES	Chordata	Actinopterygii	Carangiformes	Xiphiidae		Xiphias	Xiphias gladius	100	25
44	SPECIES	Chordata	Actinopterygii	Scombriformes	Gempylidae		Lepidocybium	Lepidocybium flavobrunneum	100	5
45	SPECIES	Chordata	Actinopterygii	Pleuronectiformes	Paralichthyidae		Paralichthys	Paralichthys orbignyanus	91.65	11
46	SPECIES	Chordata	Actinopterygii	Pleuronectiformes	Paralichthyidae		Paralichthys	Paralichthys orbignyanus	91.71	11
47	SPECIES	Chordata	Actinopterygii	Carangiformes	Carangidae	Naucratinae	Seriola	Seriola rivoliana	100	20
48	SPECIES	Chordata	Actinopterygii	Spariformes	Sparidae		Pagrus	Pagrus pagrus	100	24
49	SPECIES	Chordata	Actinopterygii	Pleuronectiformes	Paralichthyidae		Paralichthys	Paralichthys orbignyanus	91.65	11
50	SPECIES	Chordata	Actinopterygii	Scombriformes	Gempylidae		Lepidocybium	Lepidocybium flavobrunneum	100	5
52	SPECIES	Chordata	Actinopterygii	Pleuronectiformes	Paralichthyidae		Paralichthys	Paralichthys patagonicus	100	5
53	SPECIES	Chordata	Actinopterygii	Carangiformes	Xiphiidae		Xiphias	Xiphias gladius	100	25

### Sheet: Table S2. RDP Classifier
Sample	Group	BS	Superkingdom	BS	Kingdom	BS	Phylum	BS	Class	BS	Order	BS	Family	BS	Genus	BS	Species	BS
1	cellularOrganisms	1	Eukaryota	1	Metazoa	1	Chordata	1	Actinopteri	1	Scombriformes	1	Gempylidae	1	Lepidocybium	1	Lepidocybium flavobrunneum	1
2	cellularOrganisms	1	Eukaryota	1	Metazoa	1	Chordata	1	Actinopteri	1	Siluriformes	1	Pangasiidae	1	Pangasianodon	1	Pangasianodon hypophthalmus	1
3	cellularOrganisms	1	Bacteria_bacteria	1	undef_Bacteria_bacteria	1	Proteobacteria	1	Gammaproteobacteria	1	Pseudomonadales	1	Pseudomonadaceae	1	Pseudomonas	1	Pseudomonas fragi	0.99
5	cellularOrganisms	1	Eukaryota	1	Metazoa	1	Chordata	1	Actinopteri	1	Istiophoriformes	1	Xiphiidae	1	Xiphias	1	Xiphias gladius	1
6	cellularOrganisms	1	Eukaryota	1	Metazoa	1	Chordata	1	Actinopteri	1	Pleuronectiformes	1	Paralichthyidae	1	Paralichthys	1	Paralichthys patagonicus	1
7	cellularOrganisms	1	Eukaryota	1	Metazoa	1	Chordata	1	Actinopteri	1	Scombriformes	1	Gempylidae	1	Lepidocybium	1	Lepidocybium flavobrunneum	1
9	cellularOrganisms	1	Eukaryota	1	Metazoa	1	Chordata	1	Actinopteri	1	Pleuronectiformes	1	Paralichthyidae	1	Paralichthys	1	Paralichthys orbignyanus	1
11	cellularOrganisms	1	Eukaryota	1	Metazoa	1	Chordata	1	Actinopteri	1	Istiophoriformes	1	Xiphiidae	1	Xiphias	1	Xiphias gladius	1
12	cellularOrganisms	1	Eukaryota	1	Metazoa	1	Chordata	1	Actinopteri	1	Istiophoriformes	1	Xiphiidae	1	Xiphias	1	Xiphias gladius	1
14	cellularOrganisms	1	Eukaryota	1	Metazoa	1	Chordata	1	Actinopteri	1	Cichliformes	1	Cichlidae	1	Oreochromis	1	Oreochromis mossambicus x niloticus	0.7
16	cellularOrganisms	1	Eukaryota	1	Metazoa	1	Chordata	1	Actinopteri	1	Scombriformes	1	Gempylidae	1	Lepidocybium	1	Lepidocybium flavobrunneum	1
17	cellularOrganisms	1	Eukaryota	1	Metazoa	1	Chordata	1	Actinopteri	1	Cichliformes	1	Cichlidae	1	Oreochromis	0.92	Oreochromis aureus	0.92
18	cellularOrganisms	1	Eukaryota	1	Metazoa	1	Chordata	1	Actinopteri	1	Cichliformes	1	Cichlidae	1	Oreochromis	1	Oreochromis niloticus	1
19	cellularOrganisms	1	Eukaryota	1	Metazoa	1	Chordata	1	Actinopteri	1	Scombriformes	1	Gempylidae	1	Lepidocybium	1	Lepidocybium flavobrunneum	1
20	cellularOrganisms	1	Eukaryota	1	Metazoa	1	Chordata	1	Actinopteri	1	Istiophoriformes	1	Xiphiidae	1	Xiphias	1	Xiphias gladius	1
21	cellularOrganisms	1	Eukaryota	1	Metazoa	1	Chordata	1	Actinopteri	1	Cichliformes	1	Cichlidae	1	Oreochromis	1	Oreochromis niloticus	1
22	cellularOrganisms	1	Eukaryota	1	Metazoa	1	Chordata	1	Actinopteri	1	Scombriformes	1	Gempylidae	1	Lepidocybium	1	Lepidocybium flavobrunneum	1
23	cellularOrganisms	1	Eukaryota	1	Metazoa	1	Chordata	1	Actinopteri	1	Istiophoriformes	1	Xiphiidae	1	Xiphias	1	Xiphias gladius	1
24	cellularOrganisms	1	Eukaryota	1	Metazoa	1	Chordata	1	Actinopteri	1	Cichliformes	1	Cichlidae	1	Oreochromis	1	Oreochromis mossambicus	0.51
25	cellularOrganisms	1	Eukaryota	1	Metazoa	1	Chordata	1	Actinopteri	1	Cichliformes	1	Cichlidae	1	Oreochromis	1	Oreochromis mossambicus	0.58
26	cellularOrganisms	1	Eukaryota	1	Metazoa	1	Chordata	1	Actinopteri	1	Istiophoriformes	1	Xiphiidae	1	Xiphias	1	Xiphias gladius	1
27	cellularOrganisms	1	Bacteria_bacteria	1	undef_Bacteria_bacteria	1	Proteobacteria	1	Gammaproteobacteria	1	Pseudomonadales	1	Pseudomonadaceae	1	Pseudomonas	1	Pseudomonas fragi	0.98
29	cellularOrganisms	1	Eukaryota	1	Metazoa	1	Chordata	1	Actinopteri	1	Istiophoriformes	1	Xiphiidae	1	Xiphias	1	Xiphias gladius	1
30	cellularOrganisms	1	Eukaryota	1	Metazoa	1	Chordata	1	Actinopteri	1	Istiophoriformes	1	Xiphiidae	1	Xiphias	1	Xiphias gladius	1
31	cellularOrganisms	1	Eukaryota	1	Metazoa	1	Chordata	1	Actinopteri	1	Siluriformes	1	Pangasiidae	1	Pangasianodon	1	Pangasianodon hypophthalmus	1
33	cellularOrganisms	1	Eukaryota	1	Metazoa	1	Chordata	1	Actinopteri	1	Carangiformes	1	Coryphaenidae	1	Coryphaena	1	Coryphaena hippurus	1
35	cellularOrganisms	1	Eukaryota	1	Metazoa	1	Chordata	1	Actinopteri	1	Pleuronectiformes	1	Paralichthyidae	1	Paralichthys	1	Paralichthys orbignyanus	1
36	cellularOrganisms	1	Eukaryota	1	Metazoa	1	Chordata	1	Actinopteri	1	Uranoscopiformes	1	Pinguipedidae	1	Pseudopercis	1	Pseudopercis semifasciata	1
39	cellularOrganisms	1	Eukaryota	1	Metazoa	1	Chordata	1	Actinopteri	1	Istiophoriformes	1	Xiphiidae	1	Xiphias	1	Xiphias gladius	1
40	cellularOrganisms	1	Eukaryota	1	Metazoa	1	Chordata	1	Actinopteri	1	Cichliformes	1	Cichlidae	1	Oreochromis	1	Oreochromis niloticus	1
42	cellularOrganisms	1	Eukaryota	1	Metazoa	1	Chordata	1	Actinopteri	1	Siluriformes	1	Pangasiidae	1	Pangasianodon	1	Pangasianodon hypophthalmus	1
43	cellularOrganisms	1	Eukaryota	1	Metazoa	1	Chordata	1	Actinopteri	1	Istiophoriformes	1	Xiphiidae	1	Xiphias	1	Xiphias gladius	1
44	cellularOrganisms	1	Eukaryota	1	Metazoa	1	Chordata	1	Actinopteri	1	Scombriformes	1	Gempylidae	1	Lepidocybium	1	Lepidocybium flavobrunneum	1
45	cellularOrganisms	1	Eukaryota	1	Metazoa	1	Chordata	1	Actinopteri	1	Pleuronectiformes	1	Paralichthyidae	1	Paralichthys	1	Paralichthys orbignyanus	1
46	cellularOrganisms	1	Eukaryota	1	Metazoa	1	Chordata	1	Actinopteri	1	Pleuronectiformes	1	Paralichthyidae	1	Paralichthys	1	Paralichthys orbignyanus	1
47	cellularOrganisms	1	Eukaryota	1	Metazoa	1	Chordata	1	Actinopteri	1	Carangiformes	1	Carangidae	1	Seriola	1	Seriola rivoliana	1
48	cellularOrganisms	1	Eukaryota	1	Metazoa	1	Chordata	1	Actinopteri	1	Spariformes	1	Sparidae	1	Pagrus	1	Pagrus pagrus	1
49	cellularOrganisms	1	Eukaryota	1	Metazoa	1	Chordata	1	Actinopteri	1	Pleuronectiformes	1	Paralichthyidae	1	Paralichthys	1	Paralichthys orbignyanus	1
50	cellularOrganisms	1	Eukaryota	1	Metazoa	1	Chordata	1	Actinopteri	1	Scombriformes	1	Gempylidae	1	Lepidocybium	1	Lepidocybium flavobrunneum	1
52	cellularOrganisms	1	Eukaryota	1	Metazoa	1	Chordata	1	Actinopteri	1	Pleuronectiformes	1	Paralichthyidae	1	Paralichthys	1	Paralichthys patagonicus	1
53	cellularOrganisms	1	Eukaryota	1	Metazoa	1	Chordata	1	Actinopteri	1	Istiophoriformes	1	Xiphiidae	1	Xiphias	1	Xiphias gladius	1

### Sheet: Table S3. Purchase information
Sample	Restaurant	Price (BRL)	Neighborhood	Income	Mislabeling
1	R1	3.58	Moinhos de Vento	12.03	FALSE
2	R2	3	Auxiliadora	8.89	TRUE
5	R5	4.5	Chácara das Pedras	11.55	FALSE
6	R6	4	Bela Vista	15.8	FALSE
7	R7	2.24	São Geraldo	3.97	FALSE
9	R9	12	Rio Branco	10.9	FALSE
11	R11	3.5	Bela Vista	15.8	FALSE
12	R12	2.48	Cidade Baixa	5.3	FALSE
14	R14	2.48	Menino Deus	7.95	FALSE
16	R16	2.05	Petrópolis	9.69	FALSE
17	R17	3	Centro Histórico	5.85	FALSE
18	R18	3.5	Petrópolis	9.69	FALSE
19	R19	2	Rio Branco	10.9	TRUE
20	R20	4.75	Centro Histórico	5.85	TRUE
21	R21	2.37	Jardim Botânico	6.78	FALSE
22	R22	3.65	Rio Branco	10.9	FALSE
23	R23	2	Boa Vista	11.08	TRUE
24	R24	2.23	Centro Histórico	5.85	FALSE
25	R25	1.82	Rio Branco	10.9	FALSE
26	R26	3.18	Petrópolis	9.69	TRUE
29	R29	4.48	Jardim do Salso	5.96	FALSE
30	R30	3.23	Higienópolis	9.78	FALSE
31	R31	2.5	Cristo Redentor	5.26	TRUE
33	R33	2.75	Mont'Serrat	11.83	FALSE
35	R35	5	Ipanema	6.94	FALSE
36	R36	3.75	Rio Branco	10.9	FALSE
39	R39	3.12	Petrópolis	9.69	FALSE
40	R40	2.25	Belém Novo	3.86	TRUE
42	R42	2.68	Tristeza	7.88	TRUE
44	R44	2.48	Jardim Itu-Sabará	5.42	FALSE
45	R45	3.5	Bom Fim	7.2	FALSE
46	R46	3.75	Rio Branco	10.9	FALSE
47	R47	11.5	Moinhos de Vento	12.03	FALSE
48	R47	10.5	Moinhos de Vento	12.03	FALSE
49	R47	9.5	Moinhos de Vento	12.03	FALSE
50	R48	4.58	Chácara das Pedras	11.55	FALSE
52	R49	7	Passo da Areia	4.73	FALSE
53	R50	3.7	Bela Vista	15.8	FALSE
